# An integrative multi-omics approach points to membrane composition as a key factor in *E. coli* persistence

**DOI:** 10.1101/2020.08.28.271171

**Authors:** Silvia J. Cañas-Duarte, Lei Sun, María Isabel Perez-Lopez, Cornelia Herrfurth, Lina M. Contreras, Ivo Feussner, Chad Leidy, Johan Paulsson, Diego M. Riaño-Pachón, Juan M. Pedraza, Silvia Restrepo

## Abstract

Many diverse bacteria can enter non- or slow-growing states where they are transiently tolerant to antibiotics. Despite its medical importance, the genetic mechanisms underlying this ‘persistence’ remain largely unknown, especially for spontaneous (type II) persistence that arise during exponential growth in rich medium. To address this challenge, here we combine genomic, transcriptomic and lipidomic analysis to identify the persistence mechanisms. We first analyzed the genome of the high-persistence mutant *Escherichia coli* DS1 (*hipQ*) to identify candidate genes for the high persistence phenotype. We then compared the gene expression profile of spontaneous persisters to normally growing cells with RNAseq and find that the activation of stress response mechanisms is likely not very important in the entrance into *hipQ*-driven spontaneous persistence. Transcriptomic results also suggest that modifications in the cell membrane play an important role, as further corroborated by lipidomic profiles showing a higher level of unsaturated fatty acids in spontaneous persisters compared to induced persisters or normally growing cells. Taken together, our results indicate that changing membrane composition is a key process in persistence, and further our understanding of spontaneous persister cells from the DS1 (hipQ) context.
