## Additional file 1 for "An integrative multi-omics approach points to membrane composition as a key factor in *E. coli* persistence"

### Sheet: DS1 SNPs
Tittle	Novel SNPs detected in E. coli DS1
Legend	Set of 112 SNPs detected in the genome of E. coli DS1 against all three reference genomes.
Gene	Polymorphism Type	Amino Acid Change	CDS Position	Change	Codon Change	Protein Effect	Variant Frequency	Variant P-Value (approximate)
yjeF	SNP (transition)		27	C -> T	AAC -> AAT	None	1	1.6E-313
ydhX	SNP (transition)	M -> I	36	C -> T	ATG -> ATA	Substitution	1	4e-249
yjhC	SNP (transition)	G -> D	38	G -> A	GGC -> GAC	Substitution	1	1.6e-200
idnR	SNP (transition)		40	G -> A	CTG -> TTG	None	1	3.2e-221
creD	SNP (transition)		63	G -> A	TTG -> TTA	None	1	4e-231
fecA	SNP (transition)		64	G -> A	CTG -> TTG	None	1	2.5e-271
insG	SNP (transition)		67	G -> A	CTG -> TTG	None	1	1.3e-248
gapC	SNP (transition)	V -> I	67	C -> T	GTC -> ATC	Substitution	1	1e-144
orn	SNP (transition)	R -> H	71	G -> A	CGC -> CAC	Substitution	1	3.2e-249
lsrB	SNP (transition)		84	G -> A	GAG -> GAA	None	1	6.3e-181
yjaA	SNP (transition)	A -> V	86	C -> T	GCC -> GTC	Substitution	1	1.0E-315
add	SNP (transition)		87	C -> T	CGC -> CGT	None	1	3.2e-298
btuB	SNP (transition)		99	C -> T	AAC -> AAT	None	1	1.0E-315
rpoC	SNP (transition)		105	C -> T	TTC -> TTT	None	1	6.3e-296
trkG	SNP (transition)		126	C -> T	TTC -> TTT	None	1	4e-202
ydhB	SNP (transversion)	A -> G	134	G -> C	GCG -> GGG	Substitution	0.25	1.4e-28
qorB	SNP (transition)		135	G -> A	GGC -> GGT	None	1	4e-263
ytfF	SNP (transition)	P -> S	139	G -> A	CCC -> TCC	Substitution	1	1.6e-228
ydeP	SNP (transition)		144	G -> A	GAC -> GAT	None	1	4e-213
katE	SNP (transition)	P -> S	145	C -> T	CCT -> TCT	Substitution	1	6.3e-147
ydcF	SNP (transition)		153	C -> T	ATC -> ATT	None	1	1e-238
tfaR	SNP (transition)		159	C -> T	GGC -> GGT	None	0.745	1e-104
yjbB	SNP (transition)		165	C -> T	ACC -> ACT	None	1	3.2e-298
sufA	SNP (transition)	D -> N	172	C -> T	GAC -> AAC	Substitution	1	1e-245
rseB	SNP (transition)	L -> F	193	G -> A	CTC -> TTC	Substitution	1	0
yjgR	SNP (transition)	A -> V	200	G -> A	GCG -> GTG	Substitution	1	4e-225
ydhJ	SNP (transition)	L -> F	217	C -> T	CTC -> TTC	Substitution	1	1.6e-211
ompN	SNP (transition)	G -> D	218	C -> T	GGC -> GAC	Substitution	1	2.5e-220
paaZ	SNP (transition)		228	C -> T	CTG -> CTA	None	1	1e-273
yjgI	SNP (transition)		234	G -> A	ATC -> ATT	None	1	2.5E-310
yjeP	Insertion (tandem repeat)		257	(T)2 -> (T)3		Frame Shift	0.959	6.2e-248
rho	SNP (transition)	R -> C	259	C -> T	CGC -> TGC	Substitution	1	6.3e-188
ydgK	SNP (transition)	P -> L	260	C -> T	CCT -> CTT	Substitution	1	6.3e-296
paaD	SNP (transition)	T -> I	275	C -> T	ACC -> ATC	Substitution	1	5e-235
yneE	SNP (transition)		276	G -> A	GCC -> GCT	None	1	3.2e-182
ytfM	SNP (transition)	V -> I	277	G -> A	GTA -> ATA	Substitution	1	1e-231
pgi	SNP (transition)	A -> V	284	C -> T	GCC -> GTC	Substitution	1	2.5e-250
thiC	SNP (transition)		294	C -> T	CAG -> CAA	None	1	1e-297
rstB	SNP (transition)		306	C -> T	GCC -> GCT	None	1	2.5e-154
hflX	SNP (transition)	D -> N	325	G -> A	GAT -> AAT	Substitution	1	1e-216
aceB	SNP (transition)	A -> V	326	C -> T	GCC -> GTC	Substitution	1	3.2e-263
fecR	SNP (transition)		333	G -> A	TAC -> TAT	None	1	4e-258
thiH	SNP (transition)		336	C -> T	AGG -> AGA	None	1	0
thiG	SNP (transversion)	A -> D	344	G -> T	GCC -> GAC	Substitution	0.99	0
frwC	SNP (transition)		345	C -> T	ATC -> ATT	None	1	0
thiG	SNP (transition)	V -> I	358	C -> T	GTA -> ATA	Substitution	0.99	0
thrS	SNP (transition)		363	C -> T	GAG -> GAA	None	1	0
mdtM	SNP (transition)		378	C -> T	GTG -> GTA	None	1	3.2E-319
fecD	SNP (transition)		396	G -> A	ACC -> ACT	None	1	4e-191
yncE	SNP (transition)	E -> K	409	G -> A	GAG -> AAG	Substitution	1	1e-168
hrpA	SNP (transition)	P -> S	448	C -> T	CCG -> TCG	Substitution	1	6.3e-196
phnM	SNP (transversion)		462	G -> C	CGC -> CGG	None	0.333	1.1e-57
ytfR	SNP (transition)	A -> T	475	G -> A	GCT -> ACT	Substitution	1	1e-289
ydcK	SNP (transition)		477	C -> T	AGG -> AGA	None	1	1e-252
ydhW	SNP (transition)		501	C -> T	GCG -> GCA	None	1	3.2e-235
fecC	SNP (transition)	A -> V	521	G -> A	GCC -> GTC	Substitution	1	0
tynA	SNP (transition)		534	C -> T	CAG -> CAA	None	1	6.3e-162
murB	SNP (transition)		562	C -> T	CTA -> TTA	None	1	0
ompF	Deletion		564	#NAME?		Frame Shift	1	1.3e-181
yceG	SNP (transition)	R -> H	587	G -> A	CGT -> CAT	Substitution	1	3.2e-207
yjbB	SNP (transition)		603	A -> G	GCA -> GCG	None	0.99	0
rsxG	SNP (transition)	A -> V	608	C -> T	GCC -> GTC	Substitution	1	2.5e-292
ydbC	SNP (transition)		627	C -> T	TTC -> TTT	None	1	1.6e-228
ydbC	SNP (transition)		630	C -> T	TTC -> TTT	None	1	1.6e-205
mgtA	SNP (transition)	G -> S	640	G -> A	GGT -> AGT	Substitution	1	3.2e-298
queG	SNP (transition)	A -> T	688	C -> T	GCG -> ACG	Substitution	1	3.2e-305
idnT	SNP (transition)		702	G -> A	ATC -> ATT	None	1	1e-252
hipA	SNP (transition)	A -> V	725	G -> A	GCT -> GTT	Substitution	1	3.2e-200
ydbD	SNP (transition)	P -> S	727	C -> T	CCT -> TCT	Substitution	1	1e-272
insH	SNP (transition)		732	A -> G	CGT -> CGC	None	1	1e-44
insH	SNP (transition)	K -> R	746	T -> C	AAA -> AGA	Substitution	1	1e-22
pflC	SNP (transition)		766	C -> T	CTG -> TTG	None	1	1.6E-313
ydiR	SNP (transition)	T -> M	770	C -> T	ACG -> ATG	Substitution	1	1e-259
flhA	SNP (transition)	V -> A	797	A -> G	GTC -> GCC	Substitution	1	6.3e-244
ydeN	SNP (transition)	T -> I	812	G -> A	ACA -> ATA	Substitution	1	1e-217
insH	SNP (transversion)		816	A -> C	CGT -> CGG	None	1	1.3e-07
ydiM	SNP (transition)		832	C -> T	CTG -> TTG	None	1	0
insH	SNP (transition)		834	C -> T	CCG -> CCA	None	1	1.3e-07
ydiO	SNP (transition)		840	C -> T	ATC -> ATT	None	1	2.5e-292
insH	SNP (transition)		852	C -> T	CGG -> CGA	None	1	1.6e-31
ydiM	SNP (transition)	T -> I	872	C -> T	ACC -> ATC	Substitution	1	0
insH	SNP (transition)		886	G -> A	CTG -> TTG	None	1	1e-132
treC	SNP (transition)		888	G -> A	GAC -> GAT	None	1	1e-287
ytfQ	SNP (transition)		933	G -> A	GAG -> GAA	None	1	2.5E-310
yjbB	SNP (transition)	P -> L	950	C -> T	CCT -> CTT	Substitution	1	0
ydiK	SNP (transition)	A -> V	1025	C -> T	GCC -> GTC	Substitution	1	1e-198
rpoB	SNP (transversion)	D -> E	1026	T -> A	GAT -> GAA	Substitution	1	2.5e-252
mutL	SNP (transition)	A -> V	1040	C -> T	GCA -> GTA	Substitution	0.991	0
ptsA	SNP (transition)	E -> K	1060	C -> T	GAA -> AAA	Substitution	1	3.2E-312
ytfM	SNP (transition)		1083	G -> A		Truncation	1	1e-224
yeaI	SNP (transition)	G -> D	1139	G -> A	GGT -> GAT	Substitution	1	2.5e-256
ftsP	SNP (transversion)	D -> E	1173	G -> C	GAC -> GAG	Substitution	0.267	2.8e-26
ynbC	SNP (transition)	A -> V	1199	C -> T	GCC -> GTC	Substitution	1	3.2e-214
treB	SNP (transition)	A -> V	1226	G -> A	GCA -> GTA	Substitution	1	6.3e-292
ytfN	SNP (transition)	V -> A	1247	T -> C	GTC -> GCC	Substitution	1	3.2e-235
yjcE	SNP (transition)	P -> S	1249	C -> T	CCT -> TCT	Substitution	1	3.2e-284
topB	SNP (transition)		1305	G -> A	GTC -> GTT	None	1	1e-280
amiB	SNP (transition)		1327	C -> T	CTG -> TTG	None	1	1.6e-284
pqqL	SNP (transition)	E -> K	1333	C -> T	GAA -> AAA	Substitution	1	3.2e-221
gadC	SNP (transition)		1375	G -> A	CTG -> TTG	None	1	2.5e-202
fadD	SNP (transversion)		1422	G -> T	GTC -> GTA	None	1	3.2e-263
pflD	SNP (transition)		1725	C -> T	CGC -> CGT	None	1	5e-202
ydhV	SNP (transition)	R -> H	1811	C -> T	CGT -> CAT	Substitution	1	1.6e-245
ydbA	SNP (transition)		1920	C -> T	AAC -> AAT	None	1	2.5E-310
narZ	SNP (transition)	P -> S	2410	G -> A	CCG -> TCG	Substitution	1	3.2e-200
ydbK	SNP (transition)		2421	C -> T	CAG -> CAA	None	1	1.0E-322
ydbK	SNP (transition)	M -> I	2517	C -> T	ATG -> ATA	Substitution	1	1e-288
fdnG	SNP (transition)	V -> I	2857	G -> A	GTA -> ATA	Substitution	1	3.2e-214
metH	SNP (transition)		3078	C -> T	AGC -> AGT	None	1	3.2e-298
rpoC	SNP (transition)		3534	C -> T	ACC -> ACT	None	1	3.2E-312
ytfN	SNP (transition)	G -> D	3548	G -> A	GGC -> GAC	Substitution	1	1e-272
rhsD	SNP (transition)	L -> F	4132	C -> T	CTT -> TTT	Substitution	1	1.3e-174
