## Additional file 5 for "An integrative multi-omics approach points to membrane composition as a key factor in *E. coli* persistence"

### Sheet: ValidationList
Tittle	Set of differentially expressed genes for RT-qPCR validation
Legend	Set of genes found to be differentially expressed in the hipQ spontaneous persisters that were chosen for validation.
Gene	Fold Change (2Log) in RNASeq	Regulation in Persisters	Function
tnaA	-17.3176	UP	Tryptophanase, also has cysteine desulfhydrase activity
fadB	-2.75954	UP	α Component of fatty acid oxidation complex.
Acs	-2.21631	UP	Acetyl CoA synthase, Improves carbon starvation survival
soxS	-2.17194	UP	Global transcription regulator for superoxide response; AraC family
pspB	-1.91375	UP	Stimulates PspC-mediated transcriptional activation of the psp operon; antitoxin of a PspC-PspB toxin-antitoxin pair
ompX	1.60832	DOWN	Outer membrane protein X; role in inducing RNAP-sigma E production
relB	1.6975	DOWN	Antitoxin for RelE, Qin prophage; transcriptional repressor of relB operon; mutants have a delayed relaxed regulation of RNA synthesis and slow recovery from starvation
dinJ	1.99049	DOWN	Antitoxin of TA pair YafQ/DinJ
tisB	2.08969	DOWN	Toxin-Antitoxin, toxic peptide TisB
iraP	2.47748	DOWN	RpoS stabilizer during Pi starvation, anti-RssB factor
cadA	3.56151	DOWN	Lysine decarboxylase, acid-inducible
hdeB	4.79345	DOWN	Acid-resistance protein
