## Additional file 7 for "An integrative multi-omics approach points to membrane composition as a key factor in *E. coli* persistence"

### Sheet: Sheet1
Tittle	SNPs directly related to the differential expression of genes in spontaneous persistence
Legend	Description of data: List of genes found to contain at least one SNP that appear correlated with genes found to be differentially expressed in spontaneous persisters in E. coli DS1
Gene	Protein Effect	Transcriptome
aceB	Substitution	fadR*
add	None	rbsR
btuB	None	gadXY
fadD	None	fadR*
fdnG	Substitution	NarP, SoxS
gadC	None	gadX
gapC	Substitution	SoxS
narZ	Substitution	NarZWY
ompN	Substitution	SoxS
paaD	Substitution	SlyA
pgi	Substitution	SoxS
rho	Substitution	acpP, argG, artJ, cspCG, dicA, ftnA, garD, glpQ, metF, udp, rybA, selC, yeeX, yifE, yjbD
rseB	Substitution	csrA
rsxG	Substitution	SoxS
ydbK	Substitution	SoxS
ydeN	Substitution	GadX
ydeP	None	EvgA, NarP
ydhVWX	Substitution	NarP
yjhC	Substitution	NanR*
