## Additional file 8 for "An integrative multi-omics approach points to membrane composition as a key factor in *E. coli* persistence"

### Sheet: Foglio1
Tittle	Complete fatty acid profile results for E. coli strains in different physiological conditions.
Legend	Fatty acid analyses results for E. coli cells in exponential and stationary phase and of triggered and spontaneous persisters.
	Relative amounts (%)	13:0		iso-methyl-13:0 (12-methyl)		14:0		iso-methyl-14:0 (13-methyl)		anteiso-methyl-14:0 (12-methyl)		15:0		iso-methyl-15:0 (14-methyl)		16:0		16:1 (9Z)		iso-methyl-16:0 (15-methyl)		anteiso-methyl-16:0 (14-methyl)		17:1 (10Z)		18:0		18:1 (9Z)		18:1 (11Z)		18:2 (9Z,12Z)		iso-methyl-18:0 (16-methyl)		19:0		19:1 (10Z)		20:0		20:1 (11Z)		22:1 (13Z)
	DS1 (Exponential Growth)					4.39848		0.712741		1.40806						45.027		2.38039						20.6325		1.40265		0.57874		19.1062						3.68302		0.670221
	DS1 (Exponential Growth)					4.2942		0.711055		1.40433						45.6035		2.3582						21.3107		1.42886				18.8073						3.44907		0.632719
	DS1 (Exponential Growth)					4.43465		0.571889		1.43712		0.434658				43.7235		2.81986		0.31888				21.33		1.37149		0.389901		19.2003						3.15319		0.562125		0.252433
	DS1 (Stationary Growth)					4.22978				0.807955						40.4686		2.55712						19.4955		1.12464		0.550269		17.1507						2.87918		10.7364
	DS1 (Stationary Growth)					4.45276				1.01176						45.5482		2.73213						13.7267		1.28677		1.70976		18.9142						3.06883		7.54897
	MG1655 (Exponential Growth)					9.94188						2.56742				57.5212		0.84552						24.6446		0.859576										3.61977
	MG1655 (Exponential Growth)					11.7831						2.69466				56.5991								24.5348		0.791978										3.59632
	MG1655 (Exponential Growth)					5.1589				0.947144		0.756851				41.6489		1.49355						19.7212		1.4632		1.79721		10.7584						3.24993		12.462		0.542838
	MG1655 (Stationary Growth)					3.59921		0.724479		1.86119		0.489819				40.0604		1.38479						20.674		1.24781		0.537092		13.6367						2.89694		12.3535		0.534107
	MG1655 (Stationary Growth)					4.26738		0.835109		1.9954		0.725521				40.5186		1.20531						20.2751		1.20749		0.360124		12.9319						2.89235		12.2788		0.506902
	MG1655 (Stationary Growth)			2.98004		3.58508		16.8324		30.6092		1.86145		1.78009		12.0686		0.762969		2.7943		2.95869		1.53703		11.3462		4.42978		2.26072						1.80951		1.67121		0.712703
	Type I Persister					7.98494						1.50828				50.3375		1.40197						22.1068		1.73975		2.17828		1.51532		5.59587				5.63129
	Type I Persister					8.29461						1.8127				52.6828		1.36246						23.3523		0.892451		1.08891		1.71114		3.02894				5.77375
	Type I Persister					8.26248						1.65017				52.5966		1.2646						23.8736		0.825336		1.12365		1.4161		2.89894				6.08857
	Type II Persister	4.99618				2.51345								1.01998		26.6347		26.8873						2.09414		1.25857		8.13963		23.9771						1.65831				0.328142				0.492469
	Type II Persister	13.5708				2.20048								2.50289		23.5251		21.8854						1.89375		1.43498		9.93037		20.7363						0.414819				0.607476				1.29763
	Averaged values (%)/SD	13:0	SD	iso-methyl-13:0 (12-methyl)	SD	14:0	SD	iso-methyl-14:0 (13-methyl)	SD	anteiso-methyl-14:0 (12-methyl)	SD	15:0	SD	iso-methyl-15:0 (14-methyl)	SD	16:0	SD	16:1 (9Z)	SD	iso-methyl-16:0 (15-methyl)	SD	anteiso-methyl-16:0 (14-methyl)	SD	17:1 (10Z)	SD	18:0	SD	18:1 (9Z)	SD	18:1 (11Z)	SD	18:2 (9Z,12Z)	SD	iso-methyl-18:0 (16-methyl)	SD	19:0	SD	19:1 (10Z)	SD	20:0	SD	20:1 (11Z)	SD	22:1 (13Z)	SD
	DS1 (Exponential Growth)					4.37578	0.0729259	0.665228	0.0808387	1.41651	0.0179511	0.434658				44.7847	0.963161	2.51948	0.260371	0.31888				21.0911	0.397262	1.401	0.028719	0.48432	0.133529	19.0379	0.205157					3.42843	0.265517	0.621688	0.0548854	0.252433
	DS1 (Stationary Growth)					4.34127	0.157674			0.909858	0.144113					43.0084	3.59181	2.64462	0.123756					16.6111	4.07917	1.20571	0.114643	1.13002	0.819886	18.0324	1.247					2.97401	0.134106	9.14266	2.25382
	MG1655 (Exponential Growth)					8.96131	3.41925			0.947144		2.00631	1.08393			51.9231	8.90966	1.16953	0.458225					22.9668	2.81137	1.03825	0.369563	1.79721		10.7584						3.48867	0.207091	12.462		0.542838
	MG1655 (Stationary Growth)			2.98004		3.81723	0.389912	6.13065	9.26812	11.4886	16.559	1.0256	0.733401	1.78009		30.8826	16.295	1.11769	0.320037	2.7943		2.95869		14.162	10.9354	4.60052	5.84201	1.77567	2.30023	9.60975	6.3742					2.53293	0.626505	8.76784	6.14597	0.58457	0.111797
	Type I Persister					8.18068	0.170276					1.65705	0.152329			51.8723	1.32985	1.34301	0.0707206					23.1109	0.907795	1.15251	0.50967	1.46361	0.619163	1.54752	0.150132	3.84125	1.52094			5.8312	0.233992
	Type II Persister	9.28349	6.06317			2.35696	0.221307							1.76144	1.04857	25.0799	2.19878	24.3864	3.53686					1.99394	0.141697	1.34678	0.124742	9.035	1.26624	22.3567	2.29166					1.03657	0.879284			0.467809	0.197519			0.895051	0.569337
	Relative amounts (%)	SATURATED	SD	UNSATURATED	SD	Total %	CYCLOPROPANES	SD		UFAs (Effect)	SD
	DS1 (Exponential Growth)	54.5112		22.0653		76.5765	21.3027			43.368
	DS1 (Exponential Growth)	54.7757		21.1655		75.9412	21.9434			43.109
	DS1 (Exponential Growth)	53.3699		22.41		75.7799	21.8922			44.3022
	DS1 (Stationary Growth)	48.7022		20.258		68.9602	30.2318			50.4899
	DS1 (Stationary Growth)	54.3565		23.3561		77.7126	21.2756			44.6317
	MG1655 (Exponential Growth)	74.5099		0.84552		75.3554	24.6446			25.4901
	MG1655 (Exponential Growth)	75.4652		0		75.4652	24.5348			24.5348
	MG1655 (Exponential Growth)	52.8206		14.0491		66.8697	32.1832			46.2323
	MG1655 (Stationary Growth)	48.8283		15.5586		64.3869	33.0274			48.586
	MG1655 (Stationary Growth)	50.1183		14.4973		64.6155	32.5539			47.0512
	MG1655 (Stationary Growth)	31.3836		7.45347		38.8371	3.20825			10.6617
	Type I Persister	67.2017		10.6914		77.8932	22.1068			32.7983
	Type I Persister	69.4563		7.19145		76.6477	23.3523			30.5437
	Type I Persister	69.4231		6.70329		76.1264	23.8736			30.5769
	Type II Persister	37.3893		59.4966		96.8859	2.09414			61.5907
	Type II Persister	41.7537		53.8497		95.6034	1.89375			55.7434
	Averaged values (%)/SD	SATURATED	SD	UNSATURATED	SD	Total %	CYCLOPROPANES	SD		UFAs (Effect)	SD
	DS1 (Exponential Growth)	54.2189	0.747046	21.8803	0.642538	76.0992	21.7128	0.356037		43.5931	0.627636
	DS1 (Stationary Growth)	51.5294	3.99823	21.8071	2.19064	73.3364	25.7537	6.33299		47.5608	4.14234
	MG1655 (Exponential Growth)	67.5986	12.807	4.96488	7.87853	72.5634	27.1208	4.38444		32.0857	12.2606
	MG1655 (Stationary Growth)	43.4434	10.464	12.5031	4.40519	55.9465	22.9299	17.0811		35.433	21.4663
	Type I Persister	68.6937	1.29218	8.19539	2.17538	76.8891	23.1109	0.907795		31.3063	1.29218
	Type II Persister	39.5715	3.08606	56.6731	3.99294	96.2446	1.99394	0.141697		58.6671	4.13464
	Relative amounts (%)	13	14	15	16	17	18	19	20	21		Medium Chain Length
	DS1 (Exponential Growth)	0	6.51928	0	47.4074	20.6325	21.0876	4.35325	0	0		16.6283
	DS1 (Exponential Growth)	0	6.40959	0	47.9617	21.3107	20.2362	4.08179	0	0		16.6121
	DS1 (Exponential Growth)	0	6.44366	0.434658	46.8622	21.33	20.9616	3.71532	0.252433	0		16.6209
	DS1 (Stationary Growth)	0	5.03773	0	43.0257	19.4955	18.8256	13.6155	0	0		16.8792
	DS1 (Stationary Growth)	0	5.46452	0	48.2803	13.7267	21.9107	10.6178	0	0		16.7847
		0	0	0	0	0	0	0	0	0		0
	MG1655 (Exponential Growth)	0	9.94188	2.56742	58.3668	24.6446	0.859576	3.61977	0	0		16.1477
	MG1655 (Exponential Growth)	0	11.7831	2.69466	56.5991	24.5348	0.791978	3.59632	0	0		16.1065
	MG1655 (Exponential Growth)	0	6.10604	0.756851	43.1424	19.7212	14.0188	15.7119	0.542838	0		16.841
	MG1655 (Stationary Growth)	0	6.18489	0.489819	41.4452	20.674	15.4216	15.2504	0.534107	0		16.8655
	MG1655 (Stationary Growth)	0	7.09789	0.725521	41.7239	20.2751	14.4995	15.1712	0.506902	0		16.8189
	MG1655 (Stationary Growth)	2.98004	51.0266	3.64153	18.5846	1.53703	18.0367	3.48072	0.712703	0		15.3627
		0	0	0	0	0	0	0	0	0		0
	Type I Persister	0	7.98494	1.50828	51.7395	22.1068	11.0292	5.63129	0	0		16.4358
	Type I Persister	0	8.29461	1.8127	54.0452	23.3523	6.72144	5.77375	0	0		16.3571
	Type I Persister	0	8.26248	1.65017	53.8612	23.8736	6.26402	6.08857	0	0		16.3649
	Type II Persister	4.99618	2.51345	1.01998	53.522	2.09414	33.3754	1.65831	0.328142	0.492469		16.5656
	Type II Persister	13.5708	2.20048	2.50289	45.4106	1.89375	32.1016	0.414819	0.607476	1.29763		16.2864
	Averaged values (%)	13	14	15	16	17	18	19	20	21		Medium Chain Length
	DS1 (Exponential Growth)	0	6.45751	0.144886	47.4105	21.0911	20.7618	4.05012	0.0841442	0		16.6204
	DS1 (Stationary Growth)	0	5.25113	0	45.653	16.6111	20.3681	12.1167	0	0		16.832
	MG1655 (Exponential Growth)	0	9.27702	2.00631	52.7028	22.9668	5.22344	7.64266	0.180946	0		16.3651
	MG1655 (Stationary Growth)	0.993348	21.4365	1.61896	33.9179	14.162	15.9859	11.3008	0.58457	0		16.349
	Type I Persister	0	8.18068	1.65705	53.2153	23.1109	8.00489	5.8312	0	0		16.386
	Type II Persister	9.28349	2.35696	1.76144	49.4663	1.99394	32.7385	1.03657	0.467809	0.895051		16.426
	SD	13	14	15	16	17	18	19	20	21
	DS1 (Exponential Growth)	0	0.0561412	0.25095	0.549754	0.397262	0.459522	0.32014	0.145742	0
	DS1 (Stationary Growth)	0	0.301787	0	3.71556	4.07917	2.18153	2.11971	0	0
	MG1655 (Exponential Growth)	0	2.89636	1.08393	8.32655	2.81137	7.61705	6.98818	0.313408	0
	MG1655 (Stationary Growth)	1.72053	25.6299	1.75556	13.2798	10.9354	1.83493	6.77248	0.111797	0
	Type I Persister	0	0.170276	0.152329	1.2814	0.907795	2.62911	0.233992	0	0
	Type II Persister	6.06317	0.221307	1.04857	5.73564	0.141697	0.900672	0.879284	0.197519	0.569337
